# Passenger co-deletion confounds glutaminolysis signatures anchored on *PTEN* loss: a cautionary case for location-aware signature design

**DOI:** 10.64898/2026.09.18.752756

**Authors:** Abdelmuhsen M. Abusneina, Soad M. Elwirfli

## Abstract

*PTEN*-deficient tumors are widely assumed to be glutamine-dependent, a view that has helped motivate the clinical development of glutaminase inhibitors. Whether glutaminolytic transcription scales with *PTEN* copy-number loss in human tumors, and by what mechanism, has not been established. We classified TCGA PanCancer Atlas tumors by GISTIC copy number as *PTEN* intact, hemizygous, or homozygous deletion, and scored a five-gene glutaminolysis signature (*GLS*, *SLC1A5*, *GOT1*, *GLUD1*, *GPT2*) against loss severity across fourteen tumor types, testing *MYC* mediation and chromosome-10 co-deletion as alternative mechanisms, with *GLS* dependence assessed in DepMap CRISPR data. The signature decreased with *PTEN* loss in all fourteen types, significantly in twelve, but was not *MYC*-mediated. The decline tracked chromosomal position rather than pathway membership: *GLUD1* and *GOT1* flank *PTEN* on 10q, and thirty-seven neighboring genes carrying no glutaminolysis annotation tracked *PTEN* copy number just as closely (mean rho 0.843 compared with 0.842), with co-deletion fidelity falling monotonically with distance from *PTEN* (rho = −0.993). Adjustment for genome-wide aneuploidy left the association intact, whereas conditioning on each gene’s own copy number abolished it for the chromosome-10 genes and left the others unchanged. In a natural experiment contrasting *PTEN* point-mutant, copy-neutral tumors with copy-neutral wild-type tumors, *GLUD1* was lower in the mutant group when all cohorts were pooled (P = 1.0 x 10^-8), an effect attributable to endometrial carcinoma, the one lineage in which mutation alone lowered *GLUD1*; excluding that lineage in a post hoc sensitivity analysis left no detectable difference (P = 0.22, equivalence P = 0.015), whereas hemizygous and homozygous deletion lowered *GLUD1* dose-dependently in every analysis. *GLS* dependence did not differ across dosage tiers. Prostate carcinoma was the sole departure in the negative direction, its off-chromosome-10 decline surviving adjustment for tumor purity, stage, *ERG* status and proliferation, opposite in direction to the signaling prediction; breast and stomach showed small positive associations. The inverse *PTEN*-glutaminolysis relationship in this transcript signature is therefore explained predominantly by passenger co-deletion rather than by a *PTEN*-linked metabolic program, making *PTEN* copy number unreliable as a stand-alone glutaminolysis biomarker and illustrating a general hazard: any signature scored against a frequently co-deleted locus can be confounded by where its genes sit. We provide a four-step screening procedure: decompose the signature by chromosomal position relative to the driver; test each constituent gene’s own copy number against the driver’s; compare driver-mutant copy-neutral tumors with copy-neutral wild-type tumors; and check the inferred pathway activity against an independent functional readout.
