## Supplementary material for "Passenger co-deletion confounds glutaminolysis signatures anchored on *PTEN* loss: a cautionary case for location-aware signature design": S2_Table

### Sheet: S2 Table
S2 Table. Expression of each signature gene correlated with PTEN loss severity. Two-tailed Spearman correlation between ordinal PTEN loss severity (intact 0, hemizygous 1, homozygous 2) and log2 expression, within each of the fourteen analyzed tumor types. Sheet 2 gives Cliff's delta with bootstrap confidence intervals for each gene and dosage comparison.
Cancer	Gene	Chromosome	rho (expression vs severity)	P
BLCA	GLUD1	chr10	-0.3707	1.31805e-14
BLCA	GOT1	chr10	-0.3264	1.75796e-11
BLCA	GLS	other	-0.0855	0.086082
BLCA	GPT2	other	0.1458	0.00332108
BLCA	SLC1A5	other	0.0558	0.263115
BRCA	GLUD1	chr10	-0.4484	5.78153e-54
BRCA	GOT1	chr10	-0.1224	6.06134e-05
BRCA	GLS	other	0.1916	2.73706e-10
BRCA	GPT2	other	0.1699	2.33049e-08
BRCA	SLC1A5	other	0.0254	0.406212
CESC	GLUD1	chr10	-0.4451	1.60847e-15
CESC	GOT1	chr10	-0.282	1.05597e-06
CESC	GLS	other	0.1193	0.0424082
CESC	GPT2	other	-0.0755	0.199969
CESC	SLC1A5	other	-0.0708	0.229324
COADREAD	GLUD1	chr10	-0.3771	2.22508e-21
COADREAD	GOT1	chr10	-0.2771	7.39528e-12
COADREAD	GLS	other	0.0376	0.361556
COADREAD	GPT2	other	-0.0254	0.538383
COADREAD	SLC1A5	other	-0.018	0.663146
GBM	GLUD1	chr10	-0.0218	0.792189
GBM	GOT1	chr10	-0.1837	0.0254086
GBM	GLS	other	-0.1387	0.0927702
GBM	GPT2	other	0.0293	0.723649
GBM	SLC1A5	other	-0.0776	0.348456
HNSC	GLUD1	chr10	-0.31	8.37785e-13
HNSC	GOT1	chr10	-0.2152	9.51132e-07
HNSC	GLS	other	0.0632	0.154589
HNSC	GPT2	other	0.04	0.368065
HNSC	SLC1A5	other	0.0608	0.17048
LIHC	GLUD1	chr10	-0.4607	2.26859e-20
LIHC	GOT1	chr10	-0.2704	1.81168e-07
LIHC	GLS	other	0.1732	0.000950664
LIHC	GPT2	other	-0.2595	5.7687e-07
LIHC	SLC1A5	other	0.1528	0.00361933
LUSC	GLUD1	chr10	-0.3243	2.58566e-13
LUSC	GOT1	chr10	-0.2264	4.79163e-07
LUSC	GLS	other	-0.0915	0.0442679
LUSC	GPT2	other	0.0966	0.0335802
LUSC	SLC1A5	other	0.1221	0.00715691
OV	GLUD1	chr10	-0.5344	3.49764e-23
OV	GOT1	chr10	-0.2568	7.91505e-06
OV	GLS	other	-0.0891	0.126707
OV	GPT2	other	0.0519	0.374804
OV	SLC1A5	other	0.146	0.0120779
PRAD	GLUD1	chr10	-0.5859	2.55498e-46
PRAD	GOT1	chr10	-0.2242	5.64175e-07
PRAD	GLS	other	0.0202	0.655463
PRAD	GPT2	other	-0.326	1.52383e-13
PRAD	SLC1A5	other	-0.3476	2.66201e-15
SARC	GLUD1	chr10	-0.5261	2.87024e-19
SARC	GOT1	chr10	-0.4008	4.19034e-11
SARC	GLS	other	0.1025	0.105291
SARC	GPT2	other	-0.0972	0.124524
SARC	SLC1A5	other	-0.0051	0.936416
SKCM	GLUD1	chr10	-0.4505	9.59486e-20
SKCM	GOT1	chr10	-0.3711	1.98085e-13
SKCM	GLS	other	0.0111	0.832696
SKCM	GPT2	other	0.0332	0.525741
SKCM	SLC1A5	other	-0.0192	0.71386
STAD	GLUD1	chr10	-0.4084	6.50663e-18
STAD	GOT1	chr10	-0.0929	0.0600946
STAD	GLS	other	0.0234	0.636892
STAD	GPT2	other	0.0795	0.107811
STAD	SLC1A5	other	0.2036	3.26638e-05
UCEC	GLUD1	chr10	-0.3042	1.29196e-12
UCEC	GOT1	chr10	-0.1724	7.64088e-05
UCEC	GLS	other	0.068	0.121173
UCEC	GPT2	other	-0.0629	0.15142
UCEC	SLC1A5	other	0.0824	0.0600664

### Sheet: Cliffs delta
Cliff's delta for each signature gene, PTEN-intact tumors against each deleted tier, with percentile bootstrap 95 percent confidence intervals from 2,000 resamples. Negative values indicate lower expression in the deleted tier.
Cancer	Gene	Comparison	n intact	n compared	Cliff's delta	CI low	CI high
BLCA	GLUD1	intact vs hemizygous	237	153	-0.4743	-0.5702	-0.3763
BLCA	GLUD1	intact vs homozygous	237	14	-0.2188	-0.5353	0.1031
BRCA	GLUD1	intact vs hemizygous	744	269	-0.526	-0.5893	-0.4557
BRCA	GLUD1	intact vs homozygous	744	55	-0.6984	-0.8211	-0.5542
CESC	GLUD1	intact vs hemizygous	202	74	-0.5411	-0.6749	-0.4062
CESC	GLUD1	intact vs homozygous	202	14	-0.6337	-0.8692	-0.3323
COADREAD	GLUD1	intact vs hemizygous	440	133	-0.4613	-0.5684	-0.3564
COADREAD	GLUD1	intact vs homozygous	440	17	-0.7313	-0.9254	-0.4908
GBM	GLUD1	intact vs hemizygous	13	119	-0.2747	-0.6808	0.1701
GBM	GLUD1	intact vs homozygous	13	16	-0.1442	-0.5962	0.3269
HNSC	GLUD1	intact vs hemizygous	373	121	-0.3525	-0.4721	-0.2351
HNSC	GLUD1	intact vs homozygous	373	15	-0.713	-0.9421	-0.4434
LIHC	GLUD1	intact vs hemizygous	266	82	-0.5619	-0.6779	-0.4481
LIHC	GLUD1	intact vs homozygous	266	13	-0.8138	-0.9144	-0.6981
LUSC	GLUD1	intact vs hemizygous	219	217	-0.4168	-0.5101	-0.321
LUSC	GLUD1	intact vs homozygous	219	48	-0.3455	-0.5202	-0.1627
OV	GLUD1	intact vs hemizygous	172	108	-0.5745	-0.6764	-0.4681
OV	GLUD1	intact vs homozygous	172	15	-0.8581	-0.9481	-0.7449
PRAD	GLUD1	intact vs hemizygous	330	73	-0.6526	-0.7534	-0.5436
PRAD	GLUD1	intact vs homozygous	330	85	-0.7743	-0.8559	-0.6812
SARC	GLUD1	intact vs hemizygous	116	120	-0.5733	-0.6866	-0.4593
SARC	GLUD1	intact vs homozygous	116	15	-0.8264	-0.9195	-0.7172
SKCM	GLUD1	intact vs hemizygous	134	205	-0.5542	-0.6548	-0.4536
SKCM	GLUD1	intact vs homozygous	134	28	-0.589	-0.7623	-0.3912
STAD	GLUD1	intact vs hemizygous	301	89	-0.4971	-0.6088	-0.3719
STAD	GLUD1	intact vs homozygous	301	20	-0.6571	-0.8708	-0.3993
UCEC	GLUD1	intact vs hemizygous	449	53	-0.4871	-0.6471	-0.3097
UCEC	GLUD1	intact vs homozygous	449	19	-0.5646	-0.7916	-0.2866
BLCA	GOT1	intact vs hemizygous	237	153	-0.4481	-0.552	-0.3446
BLCA	GOT1	intact vs homozygous	237	14	-0.0009	-0.3063	0.3213
BRCA	GOT1	intact vs hemizygous	744	269	-0.1562	-0.2364	-0.0773
BRCA	GOT1	intact vs homozygous	744	55	-0.1504	-0.326	0.0255
CESC	GOT1	intact vs hemizygous	202	74	-0.4759	-0.6005	-0.3377
CESC	GOT1	intact vs homozygous	202	14	0.0792	-0.2886	0.4378
COADREAD	GOT1	intact vs hemizygous	440	133	-0.4037	-0.4994	-0.3004
COADREAD	GOT1	intact vs homozygous	440	17	-0.1668	-0.4198	0.1145
GBM	GOT1	intact vs hemizygous	13	119	-0.6225	-0.8514	-0.3393
GBM	GOT1	intact vs homozygous	13	16	-0.5769	-0.9233	-0.1827
HNSC	GOT1	intact vs hemizygous	373	121	-0.2909	-0.4128	-0.1625
HNSC	GOT1	intact vs homozygous	373	15	-0.2329	-0.5085	0.0456
LIHC	GOT1	intact vs hemizygous	266	82	-0.3086	-0.4396	-0.174
LIHC	GOT1	intact vs homozygous	266	13	-0.5732	-0.7606	-0.3447
LUSC	GOT1	intact vs hemizygous	219	217	-0.2579	-0.3575	-0.1498
LUSC	GOT1	intact vs homozygous	219	48	-0.3078	-0.4741	-0.1435
OV	GOT1	intact vs hemizygous	172	108	-0.3582	-0.4898	-0.2279
OV	GOT1	intact vs homozygous	172	15	-0.0915	-0.3985	0.2194
PRAD	GOT1	intact vs hemizygous	330	73	-0.2776	-0.4304	-0.1233
PRAD	GOT1	intact vs homozygous	330	85	-0.2824	-0.4307	-0.1257
SARC	GOT1	intact vs hemizygous	116	120	-0.4983	-0.6279	-0.3702
SARC	GOT1	intact vs homozygous	116	15	-0.4	-0.7149	-0.0551
SKCM	GOT1	intact vs hemizygous	134	205	-0.4599	-0.5677	-0.3495
SKCM	GOT1	intact vs homozygous	134	28	-0.5107	-0.6733	-0.3299
STAD	GOT1	intact vs hemizygous	301	89	-0.1899	-0.3267	-0.0504
STAD	GOT1	intact vs homozygous	301	20	0.0963	-0.1887	0.3738
UCEC	GOT1	intact vs hemizygous	449	53	-0.3137	-0.4896	-0.1369
UCEC	GOT1	intact vs homozygous	449	19	-0.2299	-0.5138	0.0756
BLCA	GLS	intact vs hemizygous	237	153	-0.0901	-0.2112	0.0288
BLCA	GLS	intact vs homozygous	237	14	-0.1706	-0.4412	0.1212
BRCA	GLS	intact vs hemizygous	744	269	0.2048	0.1261	0.2851
BRCA	GLS	intact vs homozygous	744	55	0.3679	0.2181	0.5188
CESC	GLS	intact vs hemizygous	202	74	0.2533	0.0866	0.4097
CESC	GLS	intact vs homozygous	202	14	-0.2214	-0.5149	0.1146
COADREAD	GLS	intact vs hemizygous	440	133	0.0739	-0.032	0.185
COADREAD	GLS	intact vs homozygous	440	17	-0.088	-0.3891	0.2235
GBM	GLS	intact vs hemizygous	13	119	-0.1635	-0.5139	0.2101
GBM	GLS	intact vs homozygous	13	16	-0.375	-0.7981	0.0769
HNSC	GLS	intact vs hemizygous	373	121	0.161	0.0273	0.284
HNSC	GLS	intact vs homozygous	373	15	-0.3798	-0.6962	-0.0495
LIHC	GLS	intact vs hemizygous	266	82	0.2279	0.0972	0.3673
LIHC	GLS	intact vs homozygous	266	13	0.2319	-0.0475	0.472
LUSC	GLS	intact vs hemizygous	219	217	-0.0797	-0.192	0.0266
LUSC	GLS	intact vs homozygous	219	48	-0.1676	-0.3339	0.0126
OV	GLS	intact vs hemizygous	172	108	-0.0782	-0.2163	0.0592
OV	GLS	intact vs homozygous	172	15	-0.2124	-0.5466	0.1279
PRAD	GLS	intact vs hemizygous	330	73	0.1689	0.024	0.3079
PRAD	GLS	intact vs homozygous	330	85	-0.05	-0.1799	0.1012
SARC	GLS	intact vs hemizygous	116	120	0.1549	0.008	0.3082
SARC	GLS	intact vs homozygous	116	15	0.0195	-0.2668	0.3001
SKCM	GLS	intact vs hemizygous	134	205	0.023	-0.0999	0.1518
SKCM	GLS	intact vs homozygous	134	28	-0.0059	-0.2303	0.2196
STAD	GLS	intact vs hemizygous	301	89	0.1108	-0.0389	0.2567
STAD	GLS	intact vs homozygous	301	20	-0.2299	-0.5652	0.0977
UCEC	GLS	intact vs hemizygous	449	53	0.1972	0.0282	0.3757
UCEC	GLS	intact vs homozygous	449	19	-0.085	-0.311	0.1574
BLCA	GPT2	intact vs hemizygous	237	153	0.1938	0.0813	0.3049
BLCA	GPT2	intact vs homozygous	237	14	0.0392	-0.2827	0.3484
BRCA	GPT2	intact vs hemizygous	744	269	0.1487	0.0667	0.2261
BRCA	GPT2	intact vs homozygous	744	55	0.4355	0.2928	0.5663
CESC	GPT2	intact vs hemizygous	202	74	-0.1184	-0.2755	0.0311
CESC	GPT2	intact vs homozygous	202	14	-0.0106	-0.3481	0.3402
COADREAD	GPT2	intact vs hemizygous	440	133	-0.0568	-0.1652	0.0572
COADREAD	GPT2	intact vs homozygous	440	17	0.0989	-0.1762	0.3484
GBM	GPT2	intact vs hemizygous	13	119	-0.0963	-0.4945	0.3227
GBM	GPT2	intact vs homozygous	13	16	0.0192	-0.4423	0.4712
HNSC	GPT2	intact vs hemizygous	373	121	0.0215	-0.0872	0.1395
HNSC	GPT2	intact vs homozygous	373	15	0.2325	-0.0095	0.4438
LIHC	GPT2	intact vs hemizygous	266	82	-0.3007	-0.4389	-0.1667
LIHC	GPT2	intact vs homozygous	266	13	-0.5356	-0.6958	-0.3557
LUSC	GPT2	intact vs hemizygous	219	217	0.1202	0.0165	0.228
LUSC	GPT2	intact vs homozygous	219	48	0.1111	-0.0799	0.3005
OV	GPT2	intact vs hemizygous	172	108	0.0673	-0.0727	0.2009
OV	GPT2	intact vs homozygous	172	15	0.0426	-0.2333	0.324
PRAD	GPT2	intact vs hemizygous	330	73	-0.3256	-0.4717	-0.1757
PRAD	GPT2	intact vs homozygous	330	85	-0.4563	-0.5729	-0.334
SARC	GPT2	intact vs hemizygous	116	120	-0.1652	-0.3078	-0.0174
SARC	GPT2	intact vs homozygous	116	15	0.0563	-0.2931	0.4035
SKCM	GPT2	intact vs hemizygous	134	205	0.0509	-0.0768	0.1783
SKCM	GPT2	intact vs homozygous	134	28	0.0261	-0.1813	0.2357
STAD	GPT2	intact vs hemizygous	301	89	0.0963	-0.034	0.2237
STAD	GPT2	intact vs homozygous	301	20	0.1299	-0.1724	0.4326
UCEC	GPT2	intact vs hemizygous	449	53	-0.1647	-0.3318	0.0079
UCEC	GPT2	intact vs homozygous	449	19	0.0358	-0.2224	0.2806
BLCA	SLC1A5	intact vs hemizygous	237	153	0.0228	-0.0982	0.1323
BLCA	SLC1A5	intact vs homozygous	237	14	0.3351	0.0747	0.5594
BRCA	SLC1A5	intact vs hemizygous	744	269	0.0483	-0.0362	0.1316
BRCA	SLC1A5	intact vs homozygous	744	55	-0.0214	-0.1906	0.1413
CESC	SLC1A5	intact vs hemizygous	202	74	-0.036	-0.1932	0.1265
CESC	SLC1A5	intact vs homozygous	202	14	-0.2836	-0.5538	0.0121
COADREAD	SLC1A5	intact vs hemizygous	440	133	0.0252	-0.0865	0.1332
COADREAD	SLC1A5	intact vs homozygous	440	17	-0.3075	-0.6203	0.0174
GBM	SLC1A5	intact vs hemizygous	13	119	-0.2941	-0.6238	0.0757
GBM	SLC1A5	intact vs homozygous	13	16	-0.2788	-0.6733	0.1442
HNSC	SLC1A5	intact vs hemizygous	373	121	0.089	-0.0403	0.2052
HNSC	SLC1A5	intact vs homozygous	373	15	0.0241	-0.2791	0.3358
LIHC	SLC1A5	intact vs hemizygous	266	82	0.216	0.0702	0.3521
LIHC	SLC1A5	intact vs homozygous	266	13	0.1365	-0.1551	0.4141
LUSC	SLC1A5	intact vs hemizygous	219	217	0.1852	0.0766	0.2922
LUSC	SLC1A5	intact vs homozygous	219	48	0.0782	-0.1159	0.2715
OV	SLC1A5	intact vs hemizygous	172	108	0.1005	-0.0365	0.2357
OV	SLC1A5	intact vs homozygous	172	15	0.4628	0.1899	0.6783
PRAD	SLC1A5	intact vs hemizygous	330	73	-0.2675	-0.4046	-0.1133
PRAD	SLC1A5	intact vs homozygous	330	85	-0.5294	-0.6371	-0.4162
SARC	SLC1A5	intact vs hemizygous	116	120	-0.0409	-0.1892	0.1056
SARC	SLC1A5	intact vs homozygous	116	15	0.1172	-0.2242	0.4403
SKCM	SLC1A5	intact vs hemizygous	134	205	0.0337	-0.0933	0.1556
SKCM	SLC1A5	intact vs homozygous	134	28	-0.1535	-0.3715	0.0794
STAD	SLC1A5	intact vs hemizygous	301	89	0.2943	0.1703	0.4094
STAD	SLC1A5	intact vs homozygous	301	20	0.1821	-0.0924	0.4475
UCEC	SLC1A5	intact vs hemizygous	449	53	0.1064	-0.0559	0.2677
UCEC	SLC1A5	intact vs homozygous	449	19	0.2144	-0.045	0.4524
