## Supplementary material for "Passenger co-deletion confounds glutaminolysis signatures anchored on *PTEN* loss: a cautionary case for location-aware signature design": S3_Table

### Sheet: S3 Table
S3 Table. Partial correlation of each signature gene with PTEN loss severity, controlling for tumor aneuploidy, for a 10q arm-level proxy, and for each gene's own copy number, each separately. Adjusting for the genome-wide aneuploidy score leaves the chromosome-10 associations essentially unchanged, whereas conditioning on a 10q arm-level proxy removes most of them and conditioning on each gene's…
Cancer	Gene	n	rho unadjusted	95% CI	rho | aneuploidy	rho | 10q arm-level	rho | own copy number	95% CI
BLCA	GLUD1	404	-0.3707	-0.4588 to -0.2776	-0.3643	-0.1086	0.0023	-0.0853 to 0.0898
BLCA	GOT1	404	-0.3264	-0.4187 to -0.2291	-0.3205	0.0269	0.0377	-0.0559 to 0.1208
BLCA	GLS	404	-0.0855	-0.1769 to 0.0167	-0.0641	-0.1161	-0.0759	-0.1678 to 0.0256
BLCA	GPT2	404	0.1458	0.049 to 0.2441	0.1102	0.139	0.1807	0.0804 to 0.2832
BLCA	SLC1A5	404	0.0558	-0.0447 to 0.1549	0.0203	0.0585	0.0481	-0.0538 to 0.1506
BRCA	GLUD1	1068	-0.4484	-0.498 to -0.3938	-0.4215	-0.2493	-0.1669	-0.2288 to -0.1064
BRCA	GOT1	1068	-0.1224	-0.1827 to -0.059	-0.1642	0.0898	0.1147	0.0566 to 0.1714
BRCA	GLS	1068	0.1916	0.1339 to 0.2515	0.1897	0.0986	0.2088	0.1507 to 0.2687
BRCA	GPT2	1068	0.1699	0.108 to 0.2285	0.1146	0.1152	0.1368	0.0725 to 0.1989
BRCA	SLC1A5	1068	0.0254	-0.0352 to 0.088	-0.0367	0.0358	0.0378	-0.0211 to 0.0979
CESC	GLUD1	290	-0.4451	-0.5378 to -0.343	-0.4386	-0.1345	-0.0227	-0.1461 to 0.0894
CESC	GOT1	290	-0.282	-0.3962 to -0.1578	-0.261	0.0791	0.0677	-0.0458 to 0.174
CESC	GLS	290	0.1193	-0.0012 to 0.2322	0.0845	0.007	0.0977	-0.0179 to 0.216
CESC	GPT2	290	-0.0755	-0.1922 to 0.0371	-0.0806	0.0429	-0.1021	-0.2225 to 0.0171
CESC	SLC1A5	290	-0.0708	-0.1887 to 0.0396	-0.1172	-0.0361	-0.0789	-0.1938 to 0.0447
COADREAD	GLUD1	590	-0.3771	-0.4494 to -0.3011	-0.3684	-0.1823	-0.0498	-0.1367 to 0.0412
COADREAD	GOT1	590	-0.2771	-0.3487 to -0.197	-0.1623	0.0402	0.0377	-0.0331 to 0.1028
COADREAD	GLS	590	0.0376	-0.0436 to 0.1209	-0.0594	-0.0462	0.0145	-0.0709 to 0.0973
COADREAD	GPT2	590	-0.0254	-0.103 to 0.0561	-0.0127	0.0345	-0.0296	-0.1113 to 0.0527
COADREAD	SLC1A5	590	-0.018	-0.099 to 0.0657	-0.0588	-0.0038	0.0055	-0.0741 to 0.0854
GBM	GLUD1	148	-0.0218	-0.2113 to 0.1534	0.0056	0.0976	0.0976	-0.0371 to 0.2299
GBM	GOT1	148	-0.1837	-0.3368 to -0.0162	-0.1605	0.0458	0.0458	-0.0979 to 0.1856
GBM	GLS	148	-0.1387	-0.2903 to 0.0261	-0.1356	-0.1041	-0.1322	-0.288 to 0.045
GBM	GPT2	148	0.0293	-0.1488 to 0.2047	0.0161	0.0823	0.0457	-0.1431 to 0.2279
GBM	SLC1A5	148	-0.0776	-0.2472 to 0.0906	-0.0908	0.0344	-0.1006	-0.2678 to 0.0745
HNSC	GLUD1	509	-0.31	-0.3921 to -0.2187	-0.3216	-0.1161	-0.0205	-0.0999 to 0.0587
HNSC	GOT1	509	-0.2152	-0.301 to -0.1315	-0.1995	-0.0081	0.0327	-0.0584 to 0.1198
HNSC	GLS	509	0.0632	-0.0268 to 0.1538	0.0457	-0.0277	0.0402	-0.0553 to 0.135
HNSC	GPT2	509	0.04	-0.0449 to 0.1235	0.0391	0.0373	0.0682	-0.0184 to 0.1478
HNSC	SLC1A5	509	0.0608	-0.027 to 0.1458	0.031	0.0523	0.0832	-0.0091 to 0.1719
LIHC	GLUD1	361	-0.4607	-0.5426 to -0.3732	-0.4528	-0.1479	-0.1361	-0.2275 to -0.0424
LIHC	GOT1	361	-0.2704	-0.3619 to -0.1743	-0.248	-0.1362	-0.1286	-0.2269 to -0.0261
LIHC	GLS	361	0.1732	0.0696 to 0.2644	0.1698	0.0173	0.1851	0.0881 to 0.2795
LIHC	GPT2	361	-0.2595	-0.3521 to -0.1628	-0.2218	-0.1342	-0.2561	-0.3549 to -0.1559
LIHC	SLC1A5	361	0.1528	0.0529 to 0.2509	0.1194	0.0332	0.1663	0.0678 to 0.2658
LUSC	GLUD1	484	-0.3243	-0.4029 to -0.2397	-0.3184	-0.0424	0.0254	-0.054 to 0.1093
LUSC	GOT1	484	-0.2264	-0.3097 to -0.1424	-0.228	-0.001	0.0197	-0.0596 to 0.0967
LUSC	GLS	484	-0.0915	-0.1763 to -0.0008	-0.0985	-0.0491	-0.1087	-0.1958 to -0.0218
LUSC	GPT2	484	0.0966	0.006 to 0.1862	0.083	0.0489	0.142	0.0532 to 0.2257
LUSC	SLC1A5	484	0.1221	0.033 to 0.2151	0.0965	0.0203	0.1112	0.0244 to 0.1996
OV	GLUD1	295	-0.5344	-0.615 to -0.4496	-0.5482	-0.2504	-0.0875	-0.1794 to 0.0116
OV	GOT1	295	-0.2568	-0.3625 to -0.1459	-0.2683	-0.0227	0.0237	-0.0917 to 0.1351
OV	GLS	295	-0.0891	-0.1976 to 0.0248	-0.0871	-0.1165	-0.0868	-0.2018 to 0.0233
OV	GPT2	295	0.0519	-0.0586 to 0.1699	0.0531	0.04	0.0782	-0.0292 to 0.1861
OV	SLC1A5	295	0.146	0.0347 to 0.2589	0.1384	0.0356	0.1741	0.0592 to 0.2793
PRAD	GLUD1	488	-0.5859	-0.6418 to -0.5248	-0.5883	-0.4611	-0.308	-0.3924 to -0.2115
PRAD	GOT1	488	-0.2242	-0.3148 to -0.1269	-0.2427	0.0148	0.0171	-0.0781 to 0.1142
PRAD	GLS	488	0.0202	-0.072 to 0.1111	-0.0036	0.0084	0.0268	-0.0611 to 0.1195
PRAD	GPT2	488	-0.326	-0.4028 to -0.2463	-0.3078	-0.248	-0.3221	-0.3972 to -0.2449
PRAD	SLC1A5	488	-0.3476	-0.4227 to -0.27	-0.3178	-0.2296	-0.3561	-0.4296 to -0.2775
SARC	GLUD1	251	-0.5261	-0.6051 to -0.4342	-0.5346	-0.2059	-0.0901	-0.1891 to 0.0142
SARC	GOT1	251	-0.4008	-0.5132 to -0.2873	-0.4024	-0.1237	0.0057	-0.1364 to 0.1365
SARC	GLS	251	0.1025	-0.023 to 0.2236	0.1191	0.0536	0.1693	0.0539 to 0.2894
SARC	GPT2	251	-0.0972	-0.2264 to 0.0331	-0.1375	0.0309	0.0076	-0.1194 to 0.1341
SARC	SLC1A5	251	-0.0051	-0.1334 to 0.1209	-0.1012	-0.0176	0.0144	-0.1113 to 0.1431
SKCM	GLUD1	367	-0.4505	-0.5351 to -0.363	-0.4427	-0.0987	-0.0779	-0.1648 to 0.0022
SKCM	GOT1	367	-0.3711	-0.4607 to -0.2856	-0.3721	-0.1299	-0.0659	-0.1707 to 0.0443
SKCM	GLS	367	0.0111	-0.0838 to 0.1093	-0.0113	-0.0009	0.0122	-0.0898 to 0.1151
SKCM	GPT2	367	0.0332	-0.0717 to 0.138	-0.0008	0.0209	0.0645	-0.0388 to 0.1633
SKCM	SLC1A5	367	-0.0192	-0.1163 to 0.0887	-0.0682	-0.0925	-0.0216	-0.1355 to 0.0829
STAD	GLUD1	410	-0.4084	-0.4926 to -0.3209	-0.4019	-0.2033	-0.0034	-0.1058 to 0.0873
STAD	GOT1	410	-0.0929	-0.1938 to 0.0048	-0.0894	0.1375	0.1187	0.0306 to 0.2019
STAD	GLS	410	0.0234	-0.0844 to 0.1293	-0.0232	-0.0903	0.0113	-0.0952 to 0.1197
STAD	GPT2	410	0.0795	-0.0171 to 0.1781	0.0246	0.1338	0.1067	0.0107 to 0.198
STAD	SLC1A5	410	0.2036	0.1074 to 0.2963	0.1174	0.1576	0.208	0.1179 to 0.297
UCEC	GLUD1	521	-0.3042	-0.3875 to -0.2125	-0.3397	-0.1614	-0.1187	-0.2019 to -0.0359
UCEC	GOT1	521	-0.1724	-0.2677 to -0.077	-0.1676	-0.018	0.0065	-0.0838 to 0.0894
UCEC	GLS	521	0.068	-0.0155 to 0.1474	-0.0295	0.0148	0.0103	-0.07 to 0.0861
UCEC	GPT2	521	-0.0629	-0.151 to 0.0221	0.0216	-0.0707	0.0181	-0.063 to 0.0992
UCEC	SLC1A5	521	0.0824	-0.0015 to 0.1663	0.089	-0.0073	0.0816	-0.003 to 0.1684
