## Supplementary material for "Passenger co-deletion confounds glutaminolysis signatures anchored on *PTEN* loss: a cautionary case for location-aware signature design": S4_Table

### Sheet: Per cohort
S4 Table. GLUD1 expression in PTEN-mutant copy-neutral versus wild-type and hemizygously deleted tumors, per tumor type. Mutant copy-neutral tumors carry an inactivating PTEN mutation with neutral or gained copy number. Differences are in within-cohort standard deviation units; P values are two-tailed Mann-Whitney U. Sheet 2 gives the truncating-only sensitivity analysis, sheet 3 the pooled resul…
Cancer	n mutant	n wild-type	diff mutant vs WT	P	Cliff's delta	n hemizygous	diff hem vs WT	P	n homozygous	diff hom vs WT	P
BLCA	8	229	0.137	0.798824	-0.0546	153	-0.7769	0	14	-0.393	0.166195
BRCA	21	723	-0.0661	0.850494	-0.0242	269	-0.8752	0	55	-1.4038	0
CESC	13	189	-0.5166	0.006483	-0.4522	74	-0.8536	0	14	-1.7901	5.5e-05
COADREAD	25	415	-0.001	0.914879	0.0128	133	-0.7679	0	17	-1.4586	0
GBM	3	10				119	-0.7787	0.152374	16	-0.4663	0.544446
HNSC	5	368	-0.4024	0.226697	-0.3152	121	-0.5384	0	15	-1.9269	3e-06
LIHC	1	265				82	-0.9332	0	13	-1.4424	1e-06
LUSC	12	207	0.363	0.071581	0.31	217	-0.6792	0	48	-0.6919	0.000349
OV	1	171				108	-0.8943	0	15	-1.7204	0
PRAD	2	328				73	-1.0455	0	85	-1.4332	0
SARC	2	114				120	-0.9331	0	15	-1.4058	0
SKCM	4	130				205	-0.8814	0	28	-0.9406	1e-06
STAD	18	283	0.0487	0.538002	0.0868	89	-0.7096	0	20	-1.5688	1e-06
UCEC	320	129	-0.4335	1e-05	-0.2662	53	-1.2609	0	19	-1.4724	4e-06

### Sheet: Truncating only
Sensitivity analysis restricted to truncating PTEN variants (nonsense, frameshift and splice-site).
Cancer	n mutant	n wild-type	diff mutant vs WT	P
BLCA	4	233
BRCA	15	729	-0.0196	0.978698
CESC	9	193	-0.6676	0.00347
COADREAD	16	424	0.0858	0.527472
GBM	1	12
HNSC	2	371
LIHC	0	266
LUSC	7	212	0.3452	0.213326
OV	0	172
PRAD	1	329
SARC	0	116
SKCM	1	133
STAD	13	288	0.2781	0.098267
UCEC	244	205	-0.285	0.002976

### Sheet: Pooled
Pooled analysis after within-cohort z-scoring, with and without endometrial carcinoma. Equivalence was assessed by two one-sided tests against a pre-specified margin of 0.25 within-cohort standard deviations; a TOST P below 0.05 supports equivalence.
Variant set	Excluded	Cohorts	n mutant	n wild-type	mean mutant	mean WT	difference	90% CI	Mann-Whitney P	TOST P
all variants	none	14	435	3561	0.0713	0.3139	-0.2425	-0.31 to -0.175	1.0e-08	0.428225
all variants	UCEC	13	115	3432	0.2288	0.3088	-0.08	-0.208 to 0.048	0.218994	0.015046
truncating only	none	14	313	3683	0.0557	0.3072	-0.2515	-0.326 to -0.177	1.4e-06	0.512921
truncating only	UCEC	13	69	3478	0.2204	0.3079	-0.0875	-0.239 to 0.064	0.359131	0.038867

### Sheet: MSI strata
Mutation analysis stratified by microsatellite instability and tumor mutational burden. The endometrial effect is larger in microsatellite-stable tumors than overall, excluding hypermutation as its cause.
Cancer	Stratum	n mutant	n wild-type	diff mutant vs WT	P	MSI source
BLCA	all	8	229	0.137	0.798824	sample column MSI_SENSOR_SCORE, threshold 10.0
BLCA	MSS only	8	229	0.137	0.798824	sample column MSI_SENSOR_SCORE, threshold 10.0
BLCA	TMB below threshold	6	170	-0.2072	0.139657	sample column MSI_SENSOR_SCORE, threshold 10.0
BRCA	all	21	723	-0.0661	0.850494	sample column MSI_SENSOR_SCORE, threshold 10.0
BRCA	MSS only	20	715	-0.1412	0.592308	sample column MSI_SENSOR_SCORE, threshold 10.0
BRCA	TMB below threshold	15	699	-0.2981	0.290773	sample column MSI_SENSOR_SCORE, threshold 10.0
CESC	all	13	189	-0.5166	0.0064833	sample column MSI_SENSOR_SCORE, threshold 10.0
CESC	MSS only	10	188	-0.3862	0.0628204	sample column MSI_SENSOR_SCORE, threshold 10.0
CESC	TMB below threshold	8	168	-0.3876	0.0978267	sample column MSI_SENSOR_SCORE, threshold 10.0
COADREAD	all	25	415	-0.001	0.914879	sample column MSI_SENSOR_SCORE, threshold 10.0
COADREAD	MSS only	14	344	-0.0043	0.984236	sample column MSI_SENSOR_SCORE, threshold 10.0
COADREAD	MSI-H only	11	66	-0.1394	0.657049	sample column MSI_SENSOR_SCORE, threshold 10.0
COADREAD	TMB below threshold	5	309	-0.1118	0.798529	sample column MSI_SENSOR_SCORE, threshold 10.0
GBM	all	3	10			sample column MSI_SENSOR_SCORE, threshold 10.0
GBM	MSS only	3	10			sample column MSI_SENSOR_SCORE, threshold 10.0
GBM	TMB below threshold	2	8			sample column MSI_SENSOR_SCORE, threshold 10.0
HNSC	all	5	368	-0.4024	0.226697	sample column MSI_SENSOR_SCORE, threshold 10.0
HNSC	MSS only	5	353	-0.389	0.241744	sample column MSI_SENSOR_SCORE, threshold 10.0
HNSC	TMB below threshold	4	318			sample column MSI_SENSOR_SCORE, threshold 10.0
LIHC	all	1	265			sample column MSI_SENSOR_SCORE, threshold 10.0
LIHC	MSS only	1	263			sample column MSI_SENSOR_SCORE, threshold 10.0
LIHC	TMB below threshold	1	254			sample column MSI_SENSOR_SCORE, threshold 10.0
LUSC	all	12	207	0.363	0.0715813	sample column MSI_SENSOR_SCORE, threshold 10.0
LUSC	MSS only	12	202	0.3656	0.0686024	sample column MSI_SENSOR_SCORE, threshold 10.0
LUSC	TMB below threshold	6	137	0.7138	0.019151	sample column MSI_SENSOR_SCORE, threshold 10.0
OV	all	1	171			sample column MSI_SENSOR_SCORE, threshold 10.0
OV	MSS only	1	151			sample column MSI_SENSOR_SCORE, threshold 10.0
OV	TMB below threshold	1	163			sample column MSI_SENSOR_SCORE, threshold 10.0
PRAD	all	2	328			sample column MSI_SENSOR_SCORE, threshold 10.0
PRAD	MSS only	2	328			sample column MSI_SENSOR_SCORE, threshold 10.0
PRAD	TMB below threshold	2	324			sample column MSI_SENSOR_SCORE, threshold 10.0
SARC	all	2	114			sample column MSI_SENSOR_SCORE, threshold 10.0
SARC	MSS only	2	111			sample column MSI_SENSOR_SCORE, threshold 10.0
SARC	TMB below threshold	2	107			sample column MSI_SENSOR_SCORE, threshold 10.0
SKCM	all	4	130			NOT AVAILABLE
SKCM	TMB below threshold	1	35			NOT AVAILABLE
STAD	all	18	283	0.0487	0.538002	sample column MSI_SENSOR_SCORE, threshold 10.0
STAD	MSS only	6	235	-0.3927	0.236775	sample column MSI_SENSOR_SCORE, threshold 10.0
STAD	MSI-H only	12	47	-0.035	0.843259	sample column MSI_SENSOR_SCORE, threshold 10.0
STAD	TMB below threshold	6	211	-0.3765	0.275141	sample column MSI_SENSOR_SCORE, threshold 10.0
UCEC	all	320	129	-0.4335	1e-05	sample column MSI_SENSOR_SCORE, threshold 10.0
UCEC	MSS only	207	116	-0.5296	1.2e-06	sample column MSI_SENSOR_SCORE, threshold 10.0
UCEC	MSI-H only	113	12	-0.3767	0.219537	sample column MSI_SENSOR_SCORE, threshold 10.0
UCEC	TMB below threshold	154	106	-0.5449	8.7e-06	sample column MSI_SENSOR_SCORE, threshold 10.0
