## Supplementary material for "Passenger co-deletion confounds glutaminolysis signatures anchored on *PTEN* loss: a cautionary case for location-aware signature design": S5_Table

### Sheet: S5 Table
S5 Table. Studies assessed but not analyzed, with PTEN copy-number tier counts. All 31 solid-tumor TCGA PanCancer Atlas studies were assessed against the inclusion rule of at least ten tumors in each of the intact, hemizygous and homozygous deletion tiers. Fourteen studies met the rule; the seventeen below did not.
Study	Cancer type	Intact	Hemizygous	Homozygous	Reason for exclusion
ACC	Adrenocortical carcinoma	68	8	0	Fewer than ten tumors in the hemizygous and homozygous tiers
CHOL	Cholangiocarcinoma	30	6	0	Fewer than ten tumors in the hemizygous and homozygous tiers
DLBC	Diffuse large B-cell lymphoma	41	4	3	Fewer than ten tumors in the hemizygous and homozygous tiers
ESCA	Esophageal adenocarcinoma	113	61	7	Fewer than ten tumors in the homozygous tier
KICH	Kidney chromophobe	17	47	1	Fewer than ten tumors in the homozygous tier
KIRC	Kidney renal clear cell carcinoma	414	88	5	Fewer than ten tumors in the homozygous tier
KIRP	Kidney renal papillary cell carcinoma	264	18	1	Fewer than ten tumors in the homozygous tier
LGG	Brain lower grade glioma	396	110	5	Fewer than ten tumors in the homozygous tier
LUAD	Lung adenocarcinoma	362	140	5	Fewer than ten tumors in the homozygous tier
MESO	Mesothelioma	60	25	2	Fewer than ten tumors in the homozygous tier
PAAD	Pancreatic adenocarcinoma	145	30	1	Fewer than ten tumors in the homozygous tier
PCPG	Pheochromocytoma and paraganglioma	159	1	1	Fewer than ten tumors in the hemizygous and homozygous tiers
TGCT	Testicular germ cell tumors	81	67	1	Fewer than ten tumors in the homozygous tier
THCA	Thyroid carcinoma	482	8	5	Fewer than ten tumors in the hemizygous and homozygous tiers
THYM	Thymoma	115	4	0	Fewer than ten tumors in the hemizygous and homozygous tiers
UCS	Uterine carcinosarcoma	36	19	1	Fewer than ten tumors in the homozygous tier
UVM	Uveal melanoma	79	1	0	Fewer than ten tumors in the hemizygous and homozygous tiers
