## Supplementary material for "Passenger co-deletion confounds glutaminolysis signatures anchored on *PTEN* loss: a cautionary case for location-aware signature design": S6_Table

### Sheet: S6 Table
S6 Table. Co-deletion with PTEN across the chromosome 10q23-q24 interval. For each gene, the mean Spearman correlation between its copy number and PTEN copy number across fourteen tumor types, with distance from the PTEN transcription start site. Positions are from Ensembl (GRCh38). Genes carrying no glutaminolysis annotation track PTEN copy number as closely as the signature genes do.
Gene	Class	Distance from PTEN (Mb)	Cohorts	Mean rho	Range
KLLN	neighbor, unannotated	0.001	14	0.9653	0.893 to 1.000
ATAD1	neighbor, unannotated	0.02	14	0.9536	0.839 to 1.000
PAPSS2	neighbor, unannotated	0.203	14	0.9374	0.784 to 0.997
MINPP1	neighbor, unannotated	0.358	14	0.9221	0.765 to 0.985
RNLS	neighbor, unannotated	0.722	14	0.9477	0.857 to 0.981
GLUD1	signature, chr10	0.767	14	0.891	0.709 to 0.975
FAS	neighbor, unannotated	1.091	14	0.9083	0.765 to 0.965
BMPR1A	neighbor, unannotated	1.107	14	0.8754	0.709 to 0.952
ACTA2	neighbor, unannotated	1.129	14	0.9102	0.765 to 0.968
IFIT2	neighbor, unannotated	1.421	14	0.8953	0.747 to 0.961
IFIT3	neighbor, unannotated	1.465	14	0.8946	0.747 to 0.960
IFIT1	neighbor, unannotated	1.53	14	0.8936	0.747 to 0.960
LIPA	neighbor, unannotated	1.553	14	0.8997	0.747 to 0.961
IDE	neighbor, unannotated	4.711	14	0.8483	0.663 to 0.927
KIF11	neighbor, unannotated	4.711	14	0.8483	0.663 to 0.927
HHEX	neighbor, unannotated	4.827	14	0.8483	0.663 to 0.927
EXOC6	neighbor, unannotated	4.964	14	0.8377	0.636 to 0.942
CYP26A1	neighbor, unannotated	5.211	14	0.8331	0.618 to 0.942
MYOF	neighbor, unannotated	5.62	14	0.8282	0.615 to 0.942
PLCE1	neighbor, unannotated	6.131	14	0.8201	0.586 to 0.927
NOC3L	neighbor, unannotated	6.5	14	0.8202	0.589 to 0.930
TBC1D12	neighbor, unannotated	6.54	14	0.8183	0.589 to 0.924
HELLS	neighbor, unannotated	6.683	14	0.818	0.579 to 0.924
CYP2C9	neighbor, unannotated	7.076	14	0.8141	0.597 to 0.922
PDLIM1	neighbor, unannotated	7.428	14	0.8165	0.603 to 0.924
SORBS1	neighbor, unannotated	7.699	14	0.811	0.603 to 0.924
ENTPD1	neighbor, unannotated	7.849	14	0.8138	0.571 to 0.927
HPS1	neighbor, unannotated	10.584	14	0.8003	0.537 to 0.914
HPSE2	neighbor, unannotated	11.373	14	0.7995	0.549 to 0.912
GOT1	signature, chr10	11.569	14	0.7934	0.547 to 0.912
ABCC2	neighbor, unannotated	11.92	14	0.7867	0.524 to 0.906
DNMBP	neighbor, unannotated	12.147	14	0.7831	0.515 to 0.912
CPN1	neighbor, unannotated	12.219	14	0.7817	0.515 to 0.912
ERLIN1	neighbor, unannotated	12.323	14	0.7807	0.509 to 0.906
CHUK	neighbor, unannotated	12.367	14	0.7806	0.509 to 0.906
SCD	neighbor, unannotated	12.484	14	0.7766	0.500 to 0.900
SEC31B	neighbor, unannotated	12.657	14	0.7753	0.500 to 0.900
HIF1AN	neighbor, unannotated	12.666	14	0.7733	0.500 to 0.906
NDUFB8	neighbor, unannotated	12.667	14	0.775	0.500 to 0.906
GLS	signature, off-chr10		14	0.0098	-0.131 to 0.178
GPT2	signature, off-chr10		14	0.072	-0.109 to 0.367
SLC1A5	signature, off-chr10		14	0.0192	-0.092 to 0.157
