## Supplementary material for "Passenger co-deletion confounds glutaminolysis signatures anchored on *PTEN* loss: a cautionary case for location-aware signature design": S1_Table

### Sheet: S1 Table
S1 Table. Copy number of each signature gene correlated with PTEN copy number. Spearman correlation between each gene's thresholded GISTIC2 copy-number call and that of PTEN, within each of the fourteen analyzed tumor types. The two chromosome-10 genes track PTEN copy number closely; the three genes on other chromosomes do not.
Cancer	Gene	Chromosome	rho (gene CN vs PTEN CN)
BLCA	GLUD1	chr10	0.9045
BLCA	GOT1	chr10	0.8309
BLCA	GLS	other	-0.0241
BLCA	GPT2	other	0.1805
BLCA	SLC1A5	other	-0.0106
BRCA	GLUD1	chr10	0.8743
BRCA	GOT1	chr10	0.7397
BRCA	GLS	other	0.0537
BRCA	GPT2	other	-0.1091
BRCA	SLC1A5	other	0.0693
CESC	GLUD1	chr10	0.9551
CESC	GOT1	chr10	0.8114
CESC	GLS	other	-0.131
CESC	GPT2	other	-0.0689
CESC	SLC1A5	other	0.0092
COADREAD	GLUD1	chr10	0.94
COADREAD	GOT1	chr10	0.8701
COADREAD	GLS	other	-0.0721
COADREAD	GPT2	other	-0.0269
COADREAD	SLC1A5	other	0.0758
GBM	GLUD1	chr10	0.709
GBM	GOT1	chr10	0.709
GBM	GLS	other	0.0436
GBM	GPT2	other	0.0283
GBM	SLC1A5	other	-0.0918
HNSC	GLUD1	chr10	0.9593
HNSC	GOT1	chr10	0.9123
HNSC	GLS	other	-0.0635
HNSC	GPT2	other	0.1433
HNSC	SLC1A5	other	0.0647
LIHC	GLUD1	chr10	0.9751
LIHC	GOT1	chr10	0.8887
LIHC	GLS	other	0.1314
LIHC	GPT2	other	-0.0009
LIHC	SLC1A5	other	0.1569
LUSC	GLUD1	chr10	0.8291
LUSC	GOT1	chr10	0.7576
LUSC	GLS	other	-0.0567
LUSC	GPT2	other	0.1346
LUSC	SLC1A5	other	-0.0477
OV	GLUD1	chr10	0.9301
OV	GOT1	chr10	0.7402
OV	GLS	other	0.0457
OV	GPT2	other	0.0353
OV	SLC1A5	other	0.0394
PRAD	GLUD1	chr10	0.7728
PRAD	GOT1	chr10	0.5473
PRAD	GLS	other	0.0807
PRAD	GPT2	other	0.0499
PRAD	SLC1A5	other	-0.0655
SARC	GLUD1	chr10	0.9647
SARC	GOT1	chr10	0.8876
SARC	GLS	other	0.1781
SARC	GPT2	other	0.3667
SARC	SLC1A5	other	0.0915
SKCM	GLUD1	chr10	0.869
SKCM	GOT1	chr10	0.891
SKCM	GLS	other	0.0102
SKCM	GPT2	other	0.0815
SKCM	SLC1A5	other	-0.0037
STAD	GLUD1	chr10	0.8842
STAD	GOT1	chr10	0.6733
STAD	GLS	other	-0.0083
STAD	GPT2	other	0.0786
STAD	SLC1A5	other	-0.0239
UCEC	GLUD1	chr10	0.9072
UCEC	GOT1	chr10	0.8486
UCEC	GLS	other	-0.0498
UCEC	GPT2	other	0.1152
UCEC	SLC1A5	other	0.0055
